# Rock inhibitors target *SRSF2* leukemia by disrupting cell mitosis and nuclear morphology

**DOI:** 10.1101/2022.02.15.479934

**Authors:** M Su, T Fleisher, I Grosheva, M Bokstad Horev, M Olszewska, H Barr, A Plotnikov, S Carvalho, Y Moskovich, MD Minden, N Chapal-Ilani, EP Papapetrou, N Dezorella, T Cheng, N Kaushansky, B Geiger, LI Shlush

## Abstract

Spliceosome machinery mutations are common early mutations in myeloid malignancies, however effective targeted therapies against them are still lacking. In the current study, we used an *in vitro* high-throughput drug screen among four different isogenic cell lines and identified ROCK inhibitors (ROCKi) as selective inhibitors of *SRSF2* mutants. ROCKi targeted *SRSF2* Mut primary human samples in a xenografts model and were not toxic to mice nor human cells. ROCKi induced mitotic catastrophe through their apparent effects on microtubules and nuclear organization. Transmission electron microscopy revealed that *SRSF2* mutations induce deep nuclear indentation and segmentation, driven by microtubule-rich cytoplasmic intrusions, which were exacerbated by ROCKi. The severe nuclear deformation driven by the combination of *SRSF2* Mut and ROCKi prevent cells from completing mitosis. These findings shed light on new ways to target *SRSF2* and on the role of the microtubule system in *SRSF2* Mut cells.
