## Supplementary table8 for "Rock inhibitors target *SRSF2* leukemia by disrupting cell mitosis and nuclear morphology"

### Sheet: Sheet1
Sample	CD33+ % Parent	CD33-CD19- % Parent	CD19+ % Parent	HUMAN CD45+ AVERAGE(L+R)
141494_DMSO_1	0.0869	0.3988	0.4298	0.00076612
141494_DMSO_2	0.04455	0.40285	0.50805	0.000574745
141494_DMSO_3	0.02355	0.318	0.64765	0.0306132
141494_DMSO_4	0.0988	0.48175	0.4194	0.00067751
141494_DMSO_5	0.175	0.38335	0.36665	0.000493485
141494_DMSO_6	0.06315	0.4	0.5112	0.00090691
141494_DMSO_7	0.03815	0.7336	0.20525	0.0012659
141494_RKI_8	0.0561	0.697	0.1909	0.000424135
141494_RKI_9	0.1375	0.59585	0.24585	0.0004958
141494_RKI_10	0.054	0.39775	0.5057	0.0006894
141494_RKI_11	0.1389	0.4028	0.41665	0.00062433
141494_RKI_12	0.02415	0.9295	0.03975	0.00362386
141494_RKI_13	0.1101	0.42855	0.28275	0.000587095
278788_DMSO_14	0.04	0.46	0.44	0.00089601
278788_DMSO_15	0.1347	0.3114	0.5383	0.0008514
278788_DMSO_16	0.0557	0.3845	0.48895	0.00080504
278788_DMSO_17	0.1355	0.43175	0.36765	0.00070856
278788_DMSO_18	0.00575	0.97335	0.0199	0.0876113
278788_DMSO_19	0.1124	0.5118	0.32305	0.00158718
278788_DMSO_20	0.14265	0.3677	0.44715	0.0008316
278788_DMSO_21	0.27375	0.51075	0.18475	0.0018143
278788_DMSO_22	0.0794	0.5907	0.29855	0.001446
278788_RKI_23	0.0485	0.47575	0.42725	0.00072414
278788_RKI_24	0.06725	0.41465	0.4931	0.00055778
278788_RKI_25	0.0726	0.6345	0.26905	0.000661635
278788_RKI_26	0.04545	0.69755	0.21155	0.00050601
278788_RKI_27	0.07295	0.61805	0.2553	0.0006127
278788_RKI_28	0	0.5575	0.40805	0.00055927
830163_DMSO_1	0.942	0.04075	0.00385	0.0105521
830163_DMSO_2	1	0	0	0.00020308
830163_DMSO_3	0.85745	0.11875	0	0.00136164
830163_DMSO_4	0.9435	0.0543	0.0011	0.00826808
830163_DMSO_5	0.90065	0.08265	0.00515	0.0103645
830163_DMSO_6	1	0	0	0.00065754
830163_DMSO_7	0.9848	0.01035	0.0015	0.0129975
830163_DMSO_8	0.95095	0.0184	0.00305	0.00279518
830163_RKI_9	0.9559	0.0089	0.0145	0.00286572
830163_RKI_10	1	0	0	8.1725e-05
830163_RKI_11	0.98065	0.01615	0	0.00380821
830163_RKI_12	1	0	0	8.769e-05
830163_RKI_13	1	0	0	1.332e-05
830163_RKI_14	1	0	0	1.6665e-05
830163_RKI_15	0.9718	0.0282	0	0.00113083
830163_RKI_16	1	0	0	0.00021806
150532_DMSO_1	0.04175	0.18785	0.76045	0.00108493
150532_DMSO_2	0	0.12315	0.7971	0.00129735
150532_DMSO_3	0.0119	0.18855	0.7525	0.00100014
150532_DMSO_4	0	0.1396	0.8069	0.00118979
150532_DMSO_5	0	0.2852	0.70395	0.000982195
150532_DMSO_6	0.03575	0.16155	0.7864	0.00166726
150532_DMSO_7	0.0222	0.1627	0.7528	0.000819315
150532_RKI_8	0	0.28785	0.71215	0.000685215
150532_RKI_9	0.0278	0.31285	0.6594	0.000792855
150532_RKI_10	0.04165	0.3125	0.625	0.000530935
150532_RKI_11	0	0.1739	0.8163	0.000987935
150532_RKI_12	0	0.13895	0.84755	0.000956325
150532_RKI_13	0.04505	0.2114	0.71325	0.00076879
150532_RKI_14	0	0.13115	0.84865	0.00108317
150532_RKI_15	0.0147	0.1666	0.7802	0.00100175
209945_DMSO_16	0.5254	0.15125	0.31205	0.0293637
209945_DMSO_17	0.48865	0.17155	0.32895	0.00359815
209945_DMSO_18	0.0096	0.17335	0.7543	0.00184953
209945_DMSO_19	0.1148	0.17535	0.64335	0.00121195
209945_DMSO_20	0.3648	0.07595	0.54315	0.00244595
209945_DMSO_21	0	0.20115	0.76075	0.00111019
209945_RKI_22	0.0795	0.22675	0.63825	0.000750705
209945_RKI_23	0.2784	0.208	0.45115	0.00113375
209945_RKI_24	0.1037	0.34335	0.51725	0.00066444
209945_RKI_25	0.0851	0.26515	0.62845	0.00084972
209945_RKI_26	0.0602	0.33165	0.5736	0.00071196
209945_RKI_27	0.15675	0.18055	0.623	0.00087168
209945_RKI_28	0.2199	0.2218	0.505	0.000954145
160141_DMSO_1	0.01275	0.95965	0.0276	0.00873543
160141_DMSO_2	0.27285	0.4857	0.14855	0.00130912
160141_DMSO_3	0.0345	0.9027	0.0629	0.00248303
160141_DMSO_4	0.02785	0.8687	0.0872	0.0034528
160141_DMSO_5	0.0117	0.9531	0.03065	0.0107473
160141_DMSO_6	0.51475	0.29275	0.13335	0.00168362
160141_RKI_7	0.2549	0.6569	0.08825	0.00036269
160141_RKI_8	0.14645	0.7393	0.08395	0.000760825
160141_RKI_9	0.0159	0.88735	0.08405	0.00339012
160141_RKI_10	0.0254	0.89525	0.0703	0.0099883
160141_RKI_11	0.02825	0.9519	0.0178	0.00611172
160141_RKI_12	0.12565	0.7322	0.13445	0.0111517
160141_RKI_13	0.01015	0.8157	0.1683	0.0110123
160141_RKI_14	0.0802	0.77095	0.1441	0.0022344
160141_RKI_15	0.16665	0.35835	0.38335	0.000381105
800667_DMSO_1	0.3667	0.2562	0.2974	0.00306315
800667_DMSO_2	0.3451	0.1216	0.474	0.00165932
800667_DMSO_3	0.2045	0.1693	0.56075	0.00192929
800667_DMSO_4	0.01495	0.18475	0.70235	0.00154517
800667_DMSO_5	0.0698	0.20135	0.62	0.00146109
800667_DMSO_6	0.2769	0.1486	0.4975	0.0026418
800667_DMSO_7	0.07205	0.17475	0.61385	0.00128757
800667_DMSO_8	0.1676	0.23205	0.4708	0.00139784
800667_RKI_9	0.0128	0.2058	0.6408	0.0010625
800667_RKI_10	0	0.18675	0.6921	0.00139353
800667_RKI_11	0.0651	0.1917	0.66875	0.00144619
800667_RKI_12	0.2231	0.1734	0.55125	0.00139594
800667_RKI_13	0.04355	0.2456	0.5848	0.00105627
800667_RKI_14	0.6456	0.20365	0.12695	0.0063702
800667_RKI_15	0.0934	0.283	0.5206	0.0008889
