## Supplementary table9 for "Rock inhibitors target *SRSF2* leukemia by disrupting cell mitosis and nuclear morphology"

### Sheet: Raw data of liver toxicity
RKI-1447			Tamoxifen
THLE2: Concentration (uM)	THLE2: Activity (%)	THLE2: Raw Data (RFU)	THLE2: Concentration (uM)	THLE2: Activity (%)	THLE2: Raw Data (RFU)
99.01	9.2	19566	99.01	0.7	1452
99.01	17.1	36349	99.01	0.7	1427
99.01	9.5	20046	99.01	0.9	1934
49.5	26.2	55453	49.5	0.8	1688
49.5	27.6	58591	49.5	0.6	1257
49.5	26.6	56432	49.5	0.6	1208
24.75	35.8	75952	24.75	16.3	34508
24.75	36.4	77272	24.75	25.2	53457
24.75	33.1	70155	24.75	22.4	47465
12.38	57.6	122011	12.38	93.5	198310
12.38	55.4	117448	12.38	96	203413
12.38	56.7	120173	12.38	89.6	189925
6.436	64.8	137442	6.436	97.1	205822
6.436	74.5	157963	6.436	98	207789
6.436	73.6	156075	6.436	92.8	196628
2.97	85.7	181599	2.97	100	211900
2.97	93	197226	2.97	104.7	222024
2.97	93.1	197426	2.97	101.2	214557
1.485	97.2	206021	1.485	100.2	212429
1.485	104.6	221732	1.485	102.1	216452
1.485	96.2	203850	1.485	99.2	210224
0.99	101.8	215744	0.99	109.8	232870
0.99	106.2	225135	0.99	107.2	227302
0.99	99.1	210083	0.99	105.5	223661
0.388	107.7	228353	0.388	103.2	218852
0.388	101.9	216086	0.388	102	216181
0.388	100.3	212702	0.388	102.9	218160

### Sheet: CDD Export 1
Compound Name	Structure	File_Entry_Bin	Supplier	THLE2: IC50 (uM)	THLE2: Dose-response Plot
RKI-1447		Tier-1	TargetMol	16.3
Tamoxifen HTS-Internal control		Tier-2	Sigma	19.6
