## Supplementary table10 for "Rock inhibitors target *SRSF2* leukemia by disrupting cell mitosis and nuclear morphology"

### Sheet: Sheet1
Statistics together			Area								Volume
			Mut B1 NT (SRSF2)		WT NT (SRSF2)		Mut B1 RKI-1447 (SRSF2)		WT RKI-1447 (SRSF2)		Mut B1 NT (SRSF2)		WT NT (SRSF2)		Mut B1 RKI (SRSF2)		WT RKI-1447 (SRSF2)
			Area	Unit	Area	Unit	Area	Unit	Area	Unit	Volume	Unit	Volume	Unit	Volume	Unit	Volume	Unit
			631.567	ֲµm^2	386.656	ֲµm^2	569.23	ֲµm^2	1683.77	ֲµm^2	505.197	ֲµm^3	385.936	ֲµm^3	743.156	ֲµm^3	1098.37	ֲµm^3
			416.868	ֲµm^2	401.715	ֲµm^2	878.674	ֲµm^2	495.422	ֲµm^2	432.475	ֲµm^3	425.179	ֲµm^3	901.138	ֲµm^3	469.537	ֲµm^3
			805.672	ֲµm^2	434.604	ֲµm^2	778.62	ֲµm^2	888.279	ֲµm^2	483.474	ֲµm^3	413.683	ֲµm^3	849.135	ֲµm^3	991.694	ֲµm^3
			593.72	ֲµm^2	744.519	ֲµm^2	519.379	ֲµm^2	1123.16	ֲµm^2	787.086	ֲµm^3	749.976	ֲµm^3	622.957	ֲµm^3	957.944	ֲµm^3
			349.615	ֲµm^2	489.753	ֲµm^2	1336.32	ֲµm^2	535.466	ֲµm^2	373.383	ֲµm^3	414.152	ֲµm^3	946.472	ֲµm^3	467.831	ֲµm^3
			560.613	ֲµm^2	403.18	ֲµm^2	612.362	ֲµm^2	970.434	ֲµm^2	512.756	ֲµm^3	397.207	ֲµm^3	677.466	ֲµm^3	775.623	ֲµm^3
			1494.38	ֲµm^2	632.293	ֲµm^2	508.796	ֲµm^2	849.298	ֲµm^2	776.666	ֲµm^3	545.987	ֲµm^3	610.678	ֲµm^3	821.632	ֲµm^3
			642.326	ֲµm^2	392.205	ֲµm^2	341.542	ֲµm^2	913.882	ֲµm^2	455.663	ֲµm^3	416.519	ֲµm^3	398.7	ֲµm^3	836.89	ֲµm^3
			474.609	ֲµm^2	554.667	ֲµm^2	493.297	ֲµm^2	464.569	ֲµm^2	536.81	ֲµm^3	512.763	ֲµm^3	679.517	ֲµm^3	426.341	ֲµm^3
			641.061	ֲµm^2	664.916	ֲµm^2	2182.1	ֲµm^2	1387.4	ֲµm^2	480.115	ֲµm^3	611.841	ֲµm^3	1995.58	ֲµm^3	840.584	ֲµm^3
			639.391	ֲµm^2	589.888	ֲµm^2	634.841	ֲµm^2	483.236	ֲµm^2	499.79	ֲµm^3	480.708	ֲµm^3	773.732	ֲµm^3	448.275	ֲµm^3
			407.378	ֲµm^2	745.704	ֲµm^2	577.419	ֲµm^2	374.77	ֲµm^2	424.353	ֲµm^3	463.133	ֲµm^3	512.393	ֲµm^3	403.363	ֲµm^3
			704.043	ֲµm^2	628.717	ֲµm^2	1142.77	ֲµm^2	1371.29	ֲµm^2	574.862	ֲµm^3	474.339	ֲµm^3	1075.81	ֲµm^3	478.976	ֲµm^3
			925.946	ֲµm^2	453.205	ֲµm^2	670.375	ֲµm^2	1460.93	ֲµm^2	787.851	ֲµm^3	497.523	ֲµm^3	838.668	ֲµm^3	1527.04	ֲµm^3
			556.558	ֲµm^2	782.402	ֲµm^2	412.279	ֲµm^2	643.617	ֲµm^2	446.174	ֲµm^3	453.921	ֲµm^3	532.784	ֲµm^3	507.269	ֲµm^3
			535.045	ֲµm^2	544.645	ֲµm^2	503.417	ֲµm^2	1188.74	ֲµm^2	447.448	ֲµm^3	688.481	ֲµm^3	708.833	ֲµm^3	1352.4	ֲµm^3
			478.627	ֲµm^2	653.058	ֲµm^2	553.136	ֲµm^2	1268.21	ֲµm^2	467.874	ֲµm^3	565.657	ֲµm^3	234.128	ֲµm^3	850.316	ֲµm^3
			665.891	ֲµm^2	582.444	ֲµm^2	457.055	ֲµm^2	848.919	ֲµm^2	471.878	ֲµm^3	522.559	ֲµm^3	441.143	ֲµm^3	817.918	ֲµm^3
			795.243	ֲµm^2	400.717	ֲµm^2	803.404	ֲµm^2	453.781	ֲµm^2	507.509	ֲµm^3	408.621	ֲµm^3	1151.79	ֲµm^3	439.761	ֲµm^3
			957.017	ֲµm^2	604.833	ֲµm^2	890.583	ֲµm^2	355.802	ֲµm^2	1116.52	ֲµm^3	448.004	ֲµm^3	1020.57	ֲµm^3	411.972	ֲµm^3
			863.828	ֲµm^2	605.099	ֲµm^2	355.332	ֲµm^2	520.692	ֲµm^2	504.482	ֲµm^3	465.696	ֲµm^3	389.441	ֲµm^3	663.726	ֲµm^3
			486.266	ֲµm^2	454.624	ֲµm^2	1041.52	ֲµm^2	836.435	ֲµm^2	426.959	ֲµm^3	443.39	ֲµm^3	901.6	ֲµm^3	760.259	ֲµm^3
			666.259	ֲµm^2	393.69	ֲµm^2	327.464	ֲµm^2	1155.5	ֲµm^2	435.396	ֲµm^3	405.694	ֲµm^3	343.093	ֲµm^3	1367.28	ֲµm^3
			569.949	ֲµm^2	851.457	ֲµm^2	682.326	ֲµm^2	2429.01	ֲµm^2	446.772	ֲµm^3	631.829	ֲµm^3	785.473	ֲµm^3	1649.32	ֲµm^3
			556.204	ֲµm^2	695.807	ֲµm^2	756.303	ֲµm^2	664.367	ֲµm^2	442.01	ֲµm^3	707.414	ֲµm^3	469.27	ֲµm^3	434.651	ֲµm^3
			988.096	ֲµm^2	673.434	ֲµm^2	531.48	ֲµm^2	1051.76	ֲµm^2	855.482	ֲµm^3	741.102	ֲµm^3	748.366	ֲµm^3	814.218	ֲµm^3
			746.328	ֲµm^2	797.519	ֲµm^2	709.783	ֲµm^2	394.591	ֲµm^2	738.445	ֲµm^3	747.776	ֲµm^3	779.626	ֲµm^3	415.74	ֲµm^3
			586.466	ֲµm^2	310.615	ֲµm^2	1127.12	ֲµm^2	582.602	ֲµm^2	456.956	ֲµm^3	365.632	ֲµm^3	1185.24	ֲµm^3	661.117	ֲµm^3
			855.538	ֲµm^2	841.453	ֲµm^2	879.694	ֲµm^2	462.032	ֲµm^2	540.712	ֲµm^3	528.496	ֲµm^3	1028.62	ֲµm^3	240.434	ֲµm^3
			952.195	ֲµm^2	455.895	ֲµm^2	560.633	ֲµm^2	855.957	ֲµm^2	804.337	ֲµm^3	436.321	ֲµm^3	497.919	ֲµm^3	842.704	ֲµm^3
			741.563	ֲµm^2	567.906	ֲµm^2	529.128	ֲµm^2	605.534	ֲµm^2	461.621	ֲµm^3	455.345	ֲµm^3	452.037	ֲµm^3	516.727	ֲµm^3
			422.655	ֲµm^2	691.764	ֲµm^2	505.301	ֲµm^2	1248.98	ֲµm^2	360.694	ֲµm^3	684.436	ֲµm^3	379.822	ֲµm^3	588.567	ֲµm^3
			598.994	ֲµm^2	490.764	ֲµm^2	488.669	ֲµm^2	552.294	ֲµm^2	453.453	ֲµm^3	455.663	ֲµm^3	463.988	ֲµm^3	563.803	ֲµm^3
			402.286	ֲµm^2	352.074	ֲµm^2	772.382	ֲµm^2	1006.4	ֲµm^2	406.367	ֲµm^3	367.528	ֲµm^3	435.948	ֲµm^3	1301.51	ֲµm^3
			581.257	ֲµm^2	411.085	ֲµm^2	1814.36	ֲµm^2	835.286	ֲµm^2	438.113	ֲµm^3	430.499	ֲµm^3	1962.92	ֲµm^3	765.873	ֲµm^3
			635.268	ֲµm^2	463.801	ֲµm^2	762.666	ֲµm^2	760.567	ֲµm^2	449.216	ֲµm^3	442.952	ֲµm^3	917.923	ֲµm^3	497.478	ֲµm^3
			512.818	ֲµm^2	480.383	ֲµm^2	737.025	ֲµm^2	478.452	ֲµm^2	436.338	ֲµm^3	379.369	ֲµm^3	803.595	ֲµm^3	434.492	ֲµm^3
			962.066	ֲµm^2	426.167	ֲµm^2	831.208	ֲµm^2	1837.62	ֲµm^2	582.865	ֲµm^3	419.561	ֲµm^3	880.031	ֲµm^3	1738.36	ֲµm^3
			840.241	ֲµm^2	525.798	ֲµm^2	771.983	ֲµm^2	1078.6	ֲµm^2	535.418	ֲµm^3	662.808	ֲµm^3	813.083	ֲµm^3	637.093	ֲµm^3
		From here mutB1 RKI NO SRSF2 stain	560.832	ֲµm^2	473.145	ֲµm^2	624.66	ֲµm^2	476.789	ֲµm^2	464.733	ֲµm^3	436.216	ֲµm^3	633.245	ֲµm^3	417.319	ֲµm^3
			1438.86	ֲµm^2	718.669	ֲµm^2	793.816	ֲµm^2	802.85	ֲµm^2	896.033	ֲµm^3	794.123	ֲµm^3	789.043	ֲµm^3	758.663	ֲµm^3
			891.676	ֲµm^2	367.377	ֲµm^2	598.417	ֲµm^2	542.112	ֲµm^2	740.67	ֲµm^3	425.459	ֲµm^3	609.129	ֲµm^3	671.323	ֲµm^3
			441.422	ֲµm^2	814.844	ֲµm^2	589.136	ֲµm^2	670.426	ֲµm^2	529.699	ֲµm^3	843.897	ֲµm^3	506.12	ֲµm^3	761.673	ֲµm^3
			496.955	ֲµm^2	779.018	ֲµm^2	538.005	ֲµm^2	647.458	ֲµm^2	427.142	ֲµm^3	836.292	ֲµm^3	468.67	ֲµm^3	749.189	ֲµm^3
			884.934	ֲµm^2	617.629	ֲµm^2	563.13	ֲµm^2	689.968	ֲµm^2	750.839	ֲµm^3	519.901	ֲµm^3	518.081	ֲµm^3	806.364	ֲµm^3
		From here no SRSF2 stain wt RKI	488.283	ֲµm^2	978.29	ֲµm^2	558.729	ֲµm^2	504.339	ֲµm^2	578.365	ֲµm^3	574.878	ֲµm^3	500.968	ֲµm^3	384.851	ֲµm^3
			2537.86	ֲµm^2	860.247	ֲµm^2	1136.27	ֲµm^2	721.026	ֲµm^2	1708.66	ֲµm^3	884.231	ֲµm^3	993.545	ֲµm^3	620.654	ֲµm^3
			538.508	ֲµm^2	639.628	ֲµm^2	570.038	ֲµm^2	1228.14	ֲµm^2	600.496	ֲµm^3	495.599	ֲµm^3	544.625	ֲµm^3	1031.64	ֲµm^3
			748.727	ֲµm^2	595.358	ֲµm^2	547.818	ֲµm^2	571.396	ֲµm^2	664.84	ֲµm^3	550.336	ֲµm^3	478.119	ֲµm^3	414.162	ֲµm^3
			338.956	ֲµm^2	859.849	ֲµm^2	790.155	ֲµm^2	517.367	ֲµm^2	373.418	ֲµm^3	818.784	ֲµm^3	890.198	ֲµm^3	372.299	ֲµm^3
			455.737	ֲµm^2	645.556	ֲµm^2	571.005	ֲµm^2	736.012	ֲµm^2	443.526	ֲµm^3	482.74	ֲµm^3	741.415	ֲµm^3	490.077	ֲµm^3
			1069.24	ֲµm^2	792.608	ֲµm^2	610.348	ֲµm^2	551.877	ֲµm^2	457.143	ֲµm^3	550.736	ֲµm^3	617.648	ֲµm^3	401.344	ֲµm^3
			444.502	ֲµm^2	480.945	ֲµm^2	541.536	ֲµm^2	522.09	ֲµm^2	408.179	ֲµm^3	456.923	ֲµm^3	647.644	ֲµm^3	406.95	ֲµm^3
			806.8	ֲµm^2	444.5	ֲµm^2	620.032	ֲµm^2	1070.91	ֲµm^2	749.732	ֲµm^3	480.504	ֲµm^3	755.48	ֲµm^3	1027.83	ֲµm^3
			527.939	ֲµm^2	686.755	ֲµm^2	415.419	ֲµm^2	491.268	ֲµm^2	452.937	ֲµm^3	816.451	ֲµm^3	505.686	ֲµm^3	404.729	ֲµm^3
			778.003	ֲµm^2	566.172	ֲµm^2	687.049	ֲµm^2	723.065	ֲµm^2	474.924	ֲµm^3	481.739	ֲµm^3	910.788	ֲµm^3	721.555	ֲµm^3
			839.979	ֲµm^2	473.956	ֲµm^2	366.186	ֲµm^2	1169.88	ֲµm^2	498.27	ֲµm^3	454.578	ֲµm^3	433.944	ֲµm^3	894.137	ֲµm^3
			577.976	ֲµm^2	409.885	ֲµm^2	614.207	ֲµm^2	1129.1	ֲµm^2	444.343	ֲµm^3	435.911	ֲµm^3	715.729	ֲµm^3	787.668	ֲµm^3
	no SRSF2 stain	From here	438.442	ֲµm^2	334.232	ֲµm^2	449.919	ֲµm^2	953.259	ֲµm^2	439.837	ֲµm^3	429.492	ֲµm^3	510.489	ֲµm^3	638.187	ֲµm^3
			530.311	ֲµm^2	607.653	ֲµm^2	692.636	ֲµm^2	1539.09	ֲµm^2	464.702	ֲµm^3	520.161	ֲµm^3	998.257	ֲµm^3	1250.07	ֲµm^3
			1202.07	ֲµm^2	777.477	ֲµm^2	659.253	ֲµm^2	948.745	ֲµm^2	932.848	ֲµm^3	602.137	ֲµm^3	895.237	ֲµm^3	812.418	ֲµm^3
			784.032	ֲµm^2	598.199	ֲµm^2	553.969	ֲµm^2	990.571	ֲµm^2	865.255	ֲµm^3	534.236	ֲµm^3	790.578	ֲµm^3	861.982	ֲµm^3
			906.57	ֲµm^2	585.36	ֲµm^2	465.982	ֲµm^2	600.306	ֲµm^2	1025.88	ֲµm^3	525.779	ֲµm^3	570.196	ֲµm^3	749.884	ֲµm^3
			475.804	ֲµm^2	404.608	ֲµm^2	462.584	ֲµm^2	675.631	ֲµm^2	423.491	ֲµm^3	420.721	ֲµm^3	564.991	ֲµm^3	703.375	ֲµm^3
			780.709	ֲµm^2	504.87	ֲµm^2	483.536	ֲµm^2	1806.63	ֲµm^2	839.631	ֲµm^3	598.068	ֲµm^3	574.342	ֲµm^3	658.11	ֲµm^3
			817.284	ֲµm^2	607.408	ֲµm^2	526.981	ֲµm^2	510.86	ֲµm^2	522.087	ֲµm^3	467.364	ֲµm^3	647.165	ֲµm^3	397.714	ֲµm^3
			1139.52	ֲµm^2	674.994	ֲµm^2	891.444	ֲµm^2	1168.39	ֲµm^2	631.588	ֲµm^3	575.585	ֲµm^3	1063.95	ֲµm^3	838.36	ֲµm^3
			701.948	ֲµm^2	818.557	ֲµm^2	558.937	ֲµm^2	503.924	ֲµm^2	529.39	ֲµm^3	661.915	ֲµm^3	785.555	ֲµm^3	422.885	ֲµm^3
			1464.72	ֲµm^2	618.868	ֲµm^2	350.879	ֲµm^2	744.272	ֲµm^2	1311.01	ֲµm^3	472.75	ֲµm^3	410.528	ֲµm^3	633.176	ֲµm^3
			701.517	ֲµm^2	453.135	ֲµm^2	392.56	ֲµm^2	705.093	ֲµm^2	533.753	ֲµm^3	450.383	ֲµm^3	485.035	ֲµm^3	717.566	ֲµm^3
			737.556	ֲµm^2	400.799	ֲµm^2	644.875	ֲµm^2	1660.04	ֲµm^2	809.664	ֲµm^3	411.908	ֲµm^3	879.208	ֲµm^3	1030.93	ֲµm^3
			1030.18	ֲµm^2	687.35	ֲµm^2	548.25	ֲµm^2	668.172	ֲµm^2	924.718	ֲµm^3	751.955	ֲµm^3	594.777	ֲµm^3	426.608	ֲµm^3
			1383.43	ֲµm^2	714.024	ֲµm^2	474.931	ֲµm^2	857.776	ֲµm^2	1053.69	ֲµm^3	717.285	ֲµm^3	511.488	ֲµm^3	412.294	ֲµm^3
			1396.52	ֲµm^2	829.213	ֲµm^2	848.252	ֲµm^2	765.074	ֲµm^2	948.499	ֲµm^3	530.007	ֲµm^3	990.731	ֲµm^3	655.216	ֲµm^3
			928.349	ֲµm^2	469.427	ֲµm^2	455.115	ֲµm^2	620.091	ֲµm^2	582.346	ֲµm^3	447.342	ֲµm^3	521.366	ֲµm^3	429.777	ֲµm^3
			763.488	ֲµm^2	572.637	ֲµm^2	742.414	ֲµm^2	1090.38	ֲµm^2	510.457	ֲµm^3	462.251	ֲµm^3	794.029	ֲµm^3	822.804	ֲµm^3
			566.619	ֲµm^2	357.256	ֲµm^2	537.285	ֲµm^2	639.408	ֲµm^2	529.709	ֲµm^3	374.58	ֲµm^3	548.579	ֲµm^3	610.185	ֲµm^3
			967.106	ֲµm^2	414.89	ֲµm^2	722.261	ֲµm^2	644.086	ֲµm^2	799.787	ֲµm^3	438.242	ֲµm^3	912.914	ֲµm^3	606.277	ֲµm^3
			557.647	ֲµm^2	475.279	ֲµm^2	791.63	ֲµm^2	1613.55	ֲµm^2	487.092	ֲµm^3	448.683	ֲµm^3	676.633	ֲµm^3	887.433	ֲµm^3
			613.732	ֲµm^2	761.622	ֲµm^2	384.211	ֲµm^2	877.622	ֲµm^2	578.386	ֲµm^3	748.466	ֲµm^3	449.987	ֲµm^3	922.993	ֲµm^3
			616.644	ֲµm^2	315.646	ֲµm^2	844.255	ֲµm^2	1103.38	ֲµm^2	487.308	ֲµm^3	370.175	ֲµm^3	1062.57	ֲµm^3	727.901	ֲµm^3
			745.365	ֲµm^2	524.461	ֲµm^2	420.365	ֲµm^2	907.834	ֲµm^2	550.312	ֲµm^3	677.949	ֲµm^3			914.936	ֲµm^3
			624.863	ֲµm^2	690.907	ֲµm^2			768.79	ֲµm^2	515.199	ֲµm^3	699.232	ֲµm^3			636.511	ֲµm^3
			935.699	ֲµm^2	491.579	ֲµm^2			925.183	ֲµm^2	580.559	ֲµm^3	462.337	ֲµm^3			765.457	ֲµm^3
			946.361	ֲµm^2	710.131	ֲµm^2			712.304	ֲµm^2	613.947	ֲµm^3	792.882	ֲµm^3			677.533	ֲµm^3
			855.567	ֲµm^2	429.084	ֲµm^2			581.834	ֲµm^2	818.64	ֲµm^3	429.391	ֲµm^3			630.446	ֲµm^3
		wt NT (from here MT stain and NOT SRFS2)	639.304	ֲµm^2	318.688	ֲµm^2			1087.2	ֲµm^2	703.206	ֲµm^3	295.572	ֲµm^3			690.547	ֲµm^3
			659.962	ֲµm^2	336.235	ֲµm^2					586.098	ֲµm^3	200.754	ֲµm^3
			964.901	ֲµm^2	408.828	ֲµm^2					838.641	ֲµm^3	281.369	ֲµm^3
			633.414	ֲµm^2	634.472	ֲµm^2					537.589	ֲµm^3	212.729	ֲµm^3
			965.527	ֲµm^2	489.179	ֲµm^2					882.052	ֲµm^3	222.305	ֲµm^3
			515.733	ֲµm^2	447.233	ֲµm^2					502.413	ֲµm^3	294.335	ֲµm^3
			569.26	ֲµm^2	358.963	ֲµm^2					524.032	ֲµm^3	209.868	ֲµm^3
			892.341	ֲµm^2	321.145	ֲµm^2					857.425	ֲµm^3	184.721	ֲµm^3
			776.398	ֲµm^2	285.347	ֲµm^2					623.475	ֲµm^3	191.927	ֲµm^3
			922.581	ֲµm^2	317.158	ֲµm^2					937.737	ֲµm^3	208.722	ֲµm^3
			598.132	ֲµm^2	434.995	ֲµm^2					636.431	ֲµm^3	190.987	ֲµm^3
			517.25	ֲµm^2	231.272	ֲµm^2					492.53	ֲµm^3	158.377	ֲµm^3
			755.406	ֲµm^2	459.143	ֲµm^2					726.079	ֲµm^3	216.486	ֲµm^3
			1008.7	ֲµm^2	412.217	ֲµm^2					740.309	ֲµm^3	205.236	ֲµm^3
			1246.6	ֲµm^2	304.033	ֲµm^2					991.055	ֲµm^3	199.883	ֲµm^3
			1012.59	ֲµm^2	404.256	ֲµm^2					600.555	ֲµm^3	194.558	ֲµm^3
			912.516	ֲµm^2	405.258	ֲµm^2					937.898	ֲµm^3	195.373	ֲµm^3
			571.361	ֲµm^2	305.601	ֲµm^2					519.239	ֲµm^3	201.804	ֲµm^3
			498.838	ֲµm^2	767.181	ֲµm^2					459.251	ֲµm^3	236.955	ֲµm^3
			578.513	ֲµm^2	387.175	ֲµm^2					507.532	ֲµm^3	244.228	ֲµm^3
			588.903	ֲµm^2	336.325	ֲµm^2					528.865	ֲµm^3	201.5	ֲµm^3
			719.101	ֲµm^2	329.703	ֲµm^2					561.939	ֲµm^3	192.839	ֲµm^3
			732.583	ֲµm^2	402.322	ֲµm^2					544.132	ֲµm^3	219.884	ֲµm^3
			951.341	ֲµm^2	343.417	ֲµm^2					897.576	ֲµm^3	415.655	ֲµm^3
					341.332	ֲµm^2							335.915	ֲµm^3
					446.177	ֲµm^2							572.462	ֲµm^3
					484.111	ֲµm^2							584.811	ֲµm^3
					396.928	ֲµm^2							503.778	ֲµm^3
					404.708	ֲµm^2							443.119	ֲµm^3
					294.723	ֲµm^2							280.149	ֲµm^3
					330.696	ֲµm^2							365.036	ֲµm^3
					759.568	ֲµm^2							720.842	ֲµm^3
					255.543	ֲµm^2							307.653	ֲµm^3
					418.007	ֲµm^2							444.914	ֲµm^3
					267.63	ֲµm^2							291.635	ֲµm^3
					445.619	ֲµm^2							523.949	ֲµm^3
					546.492	ֲµm^2							502.927	ֲµm^3
					398.215	ֲµm^2							377.892	ֲµm^3
					584.224	ֲµm^2							462.156	ֲµm^3
					680.628	ֲµm^2							693.316	ֲµm^3
					421.832	ֲµm^2							250.326	ֲµm^3
					576.933	ֲµm^2							709.573	ֲµm^3
					823.069	ֲµm^2							623.846	ֲµm^3
					451.071	ֲµm^2							563.757	ֲµm^3
					364.007	ֲµm^2							372.153	ֲµm^3
					328.349	ֲµm^2							363.362	ֲµm^3
					850.817	ֲµm^2							744.441	ֲµm^3
					415.79	ֲµm^2							428.114	ֲµm^3
					604.951	ֲµm^2							811.896	ֲµm^3
					624.513	ֲµm^2							508.346	ֲµm^3
					479.904	ֲµm^2							573.714	ֲµm^3
					695.085	ֲµm^2							830.615	ֲµm^3
					627.126	ֲµm^2							610.575	ֲµm^3
					438.635	ֲµm^2							528.828	ֲµm^3
					381.774	ֲµm^2							392.649	ֲµm^3
					428.25	ֲµm^2							459.809	ֲµm^3
					595.292	ֲµm^2							753.78	ֲµm^3
					410.101	ֲµm^2							447.025	ֲµm^3
					409.746	ֲµm^2							445.109	ֲµm^3
					555.601	ֲµm^2							528.717	ֲµm^3
					444.692	ֲµm^2							474.288	ֲµm^3
					471.665	ֲµm^2							647.943	ֲµm^3

### Sheet: Sheet2
Statistics together			Area												Volume
			Mut B1 NT (SRSF2)			Wt NT (SRSF2)			Mut B1 RKI (SRSF2)			wt RKI (SRSF2)			Mut B1 NT (SRSF2)			Wt NT (SRSF2)			Mut B1 RKI (SRSF2)			wt RKI (SRSF2)
			Area	Unit		Area	Unit		Area	Unit		Area	Unit		Volume	Unit		Volume	Unit		Volume	Unit		Volume	Unit
		754.13	631.567	ֲµm^2	523.699	386.656	ֲµm^2	666.932	569.23	ֲµm^2	868.428	1683.77	ֲµm^2	617.939	505.197	ֲµm^3	478.809	385.936	ֲµm^3	677.466	743.156	ֲµm^3	718.059	1098.37	ֲµm^3
			416.868	ֲµm^2		401.715	ֲµm^2		878.674	ֲµm^2		495.422	ֲµm^2		432.475	ֲµm^3		425.179	ֲµm^3		901.138	ֲµm^3		469.537	ֲµm^3
			805.672	ֲµm^2		434.604	ֲµm^2		778.62	ֲµm^2		888.279	ֲµm^2		483.474	ֲµm^3		413.683	ֲµm^3		849.135	ֲµm^3		991.694	ֲµm^3
			593.72	ֲµm^2		744.519	ֲµm^2		519.379	ֲµm^2		1123.16	ֲµm^2		787.086	ֲµm^3		749.976	ֲµm^3		622.957	ֲµm^3		957.944	ֲµm^3
			349.615	ֲµm^2		489.753	ֲµm^2		1336.32	ֲµm^2		535.466	ֲµm^2		373.383	ֲµm^3		414.152	ֲµm^3		946.472	ֲµm^3		467.831	ֲµm^3
			560.613	ֲµm^2		403.18	ֲµm^2		612.362	ֲµm^2		970.434	ֲµm^2		512.756	ֲµm^3		397.207	ֲµm^3		677.466	ֲµm^3		775.623	ֲµm^3
			1494.38	ֲµm^2		632.293	ֲµm^2		508.796	ֲµm^2		849.298	ֲµm^2		776.666	ֲµm^3		545.987	ֲµm^3		610.678	ֲµm^3		821.632	ֲµm^3
			642.326	ֲµm^2		392.205	ֲµm^2		341.542	ֲµm^2		913.882	ֲµm^2		455.663	ֲµm^3		416.519	ֲµm^3		398.7	ֲµm^3		836.89	ֲµm^3
			474.609	ֲµm^2		554.667	ֲµm^2		493.297	ֲµm^2		464.569	ֲµm^2		536.81	ֲµm^3		512.763	ֲµm^3		679.517	ֲµm^3		426.341	ֲµm^3
			641.061	ֲµm^2		664.916	ֲµm^2		2182.1	ֲµm^2		1387.4	ֲµm^2		480.115	ֲµm^3		611.841	ֲµm^3		1995.58	ֲµm^3		840.584	ֲµm^3
			639.391	ֲµm^2		589.888	ֲµm^2		634.841	ֲµm^2		483.236	ֲµm^2		499.79	ֲµm^3		480.708	ֲµm^3		773.732	ֲµm^3		448.275	ֲµm^3
			407.378	ֲµm^2		745.704	ֲµm^2		577.419	ֲµm^2		374.77	ֲµm^2		424.353	ֲµm^3		463.133	ֲµm^3		512.393	ֲµm^3		403.363	ֲµm^3
			704.043	ֲµm^2		628.717	ֲµm^2		1142.77	ֲµm^2		1371.29	ֲµm^2		574.862	ֲµm^3		474.339	ֲµm^3		1075.81	ֲµm^3		478.976	ֲµm^3
			925.946	ֲµm^2		453.205	ֲµm^2		670.375	ֲµm^2		1460.93	ֲµm^2		787.851	ֲµm^3		497.523	ֲµm^3		838.668	ֲµm^3		1527.04	ֲµm^3
			556.558	ֲµm^2		782.402	ֲµm^2		412.279	ֲµm^2		643.617	ֲµm^2		446.174	ֲµm^3		453.921	ֲµm^3		532.784	ֲµm^3		507.269	ֲµm^3
			535.045	ֲµm^2		544.645	ֲµm^2		503.417	ֲµm^2		1188.74	ֲµm^2		447.448	ֲµm^3		688.481	ֲµm^3		708.833	ֲµm^3		1352.4	ֲµm^3
			478.627	ֲµm^2		653.058	ֲµm^2		553.136	ֲµm^2		1268.21	ֲµm^2		467.874	ֲµm^3		565.657	ֲµm^3		234.128	ֲµm^3		850.316	ֲµm^3
			665.891	ֲµm^2		582.444	ֲµm^2		457.055	ֲµm^2		848.919	ֲµm^2		471.878	ֲµm^3		522.559	ֲµm^3		441.143	ֲµm^3		817.918	ֲµm^3
			795.243	ֲµm^2		400.717	ֲµm^2		803.404	ֲµm^2		453.781	ֲµm^2		507.509	ֲµm^3		408.621	ֲµm^3		1151.79	ֲµm^3		439.761	ֲµm^3
			957.017	ֲµm^2		604.833	ֲµm^2		890.583	ֲµm^2		355.802	ֲµm^2		1116.52	ֲµm^3		448.004	ֲµm^3		1020.57	ֲµm^3		411.972	ֲµm^3
			863.828	ֲµm^2		605.099	ֲµm^2		355.332	ֲµm^2		520.692	ֲµm^2		504.482	ֲµm^3		465.696	ֲµm^3		389.441	ֲµm^3		663.726	ֲµm^3
			486.266	ֲµm^2		454.624	ֲµm^2		1041.52	ֲµm^2		836.435	ֲµm^2		426.959	ֲµm^3		443.39	ֲµm^3		901.6	ֲµm^3		760.259	ֲµm^3
			666.259	ֲµm^2		393.69	ֲµm^2		327.464	ֲµm^2		1155.5	ֲµm^2		435.396	ֲµm^3		405.694	ֲµm^3		343.093	ֲµm^3		1367.28	ֲµm^3
			569.949	ֲµm^2		851.457	ֲµm^2		682.326	ֲµm^2		2429.01	ֲµm^2		446.772	ֲµm^3		631.829	ֲµm^3		785.473	ֲµm^3		1649.32	ֲµm^3
			556.204	ֲµm^2		695.807	ֲµm^2		756.303	ֲµm^2		664.367	ֲµm^2		442.01	ֲµm^3		707.414	ֲµm^3		469.27	ֲµm^3		434.651	ֲµm^3
			988.096	ֲµm^2		673.434	ֲµm^2		531.48	ֲµm^2		1051.76	ֲµm^2		855.482	ֲµm^3		741.102	ֲµm^3		748.366	ֲµm^3		814.218	ֲµm^3
			746.328	ֲµm^2		797.519	ֲµm^2		709.783	ֲµm^2		394.591	ֲµm^2		738.445	ֲµm^3		747.776	ֲµm^3		779.626	ֲµm^3		415.74	ֲµm^3
			586.466	ֲµm^2		310.615	ֲµm^2		1127.12	ֲµm^2		582.602	ֲµm^2		456.956	ֲµm^3		365.632	ֲµm^3		1185.24	ֲµm^3		661.117	ֲµm^3
			855.538	ֲµm^2		841.453	ֲµm^2		879.694	ֲµm^2		462.032	ֲµm^2		540.712	ֲµm^3		528.496	ֲµm^3		1028.62	ֲµm^3		240.434	ֲµm^3
			952.195	ֲµm^2		455.895	ֲµm^2		560.633	ֲµm^2		855.957	ֲµm^2		804.337	ֲµm^3		436.321	ֲµm^3		497.919	ֲµm^3		842.704	ֲµm^3
			741.563	ֲµm^2		567.906	ֲµm^2		529.128	ֲµm^2		605.534	ֲµm^2		461.621	ֲµm^3		455.345	ֲµm^3		452.037	ֲµm^3		516.727	ֲµm^3
			422.655	ֲµm^2		691.764	ֲµm^2		505.301	ֲµm^2		1248.98	ֲµm^2		360.694	ֲµm^3		684.436	ֲµm^3		379.822	ֲµm^3		588.567	ֲµm^3
			598.994	ֲµm^2		490.764	ֲµm^2		488.669	ֲµm^2		552.294	ֲµm^2		453.453	ֲµm^3		455.663	ֲµm^3		463.988	ֲµm^3		563.803	ֲµm^3
			402.286	ֲµm^2		352.074	ֲµm^2		772.382	ֲµm^2		1006.4	ֲµm^2		406.367	ֲµm^3		367.528	ֲµm^3		435.948	ֲµm^3		1301.51	ֲµm^3
			581.257	ֲµm^2		411.085	ֲµm^2		1814.36	ֲµm^2		835.286	ֲµm^2		438.113	ֲµm^3		430.499	ֲµm^3		1962.92	ֲµm^3		765.873	ֲµm^3
			635.268	ֲµm^2		463.801	ֲµm^2		762.666	ֲµm^2		760.567	ֲµm^2		449.216	ֲµm^3		442.952	ֲµm^3		917.923	ֲµm^3		497.478	ֲµm^3
			512.818	ֲµm^2		480.383	ֲµm^2		737.025	ֲµm^2		478.452	ֲµm^2		436.338	ֲµm^3		379.369	ֲµm^3		803.595	ֲµm^3		434.492	ֲµm^3
			962.066	ֲµm^2		426.167	ֲµm^2		831.208	ֲµm^2		1837.62	ֲµm^2		582.865	ֲµm^3		419.561	ֲµm^3		880.031	ֲµm^3		1738.36	ֲµm^3
			840.241	ֲµm^2		525.798	ֲµm^2		771.983	ֲµm^2		1078.6	ֲµm^2		535.418	ֲµm^3		662.808	ֲµm^3		813.083	ֲµm^3		637.093	ֲµm^3
		From here mutB1 RKI NO SRSF2 stain	560.832	ֲµm^2		473.145	ֲµm^2		624.66	ֲµm^2		476.789	ֲµm^2		464.733	ֲµm^3		436.216	ֲµm^3		633.245	ֲµm^3		417.319	ֲµm^3
			1438.86	ֲµm^2		718.669	ֲµm^2		793.816	ֲµm^2		802.85	ֲµm^2		896.033	ֲµm^3		794.123	ֲµm^3		789.043	ֲµm^3		758.663	ֲµm^3
			891.676	ֲµm^2		367.377	ֲµm^2		598.417	ֲµm^2		542.112	ֲµm^2		740.67	ֲµm^3		425.459	ֲµm^3		609.129	ֲµm^3		671.323	ֲµm^3
			441.422	ֲµm^2		814.844	ֲµm^2		589.136	ֲµm^2		670.426	ֲµm^2		529.699	ֲµm^3		843.897	ֲµm^3		506.12	ֲµm^3		761.673	ֲµm^3
			496.955	ֲµm^2		779.018	ֲµm^2		538.005	ֲµm^2		647.458	ֲµm^2		427.142	ֲµm^3		836.292	ֲµm^3		468.67	ֲµm^3		749.189	ֲµm^3
			884.934	ֲµm^2		617.629	ֲµm^2		563.13	ֲµm^2		689.968	ֲµm^2		750.839	ֲµm^3		519.901	ֲµm^3		518.081	ֲµm^3		806.364	ֲµm^3
		From here no SRSF2 stain wt RKI	488.283	ֲµm^2		978.29	ֲµm^2		558.729	ֲµm^2		504.339	ֲµm^2		578.365	ֲµm^3		574.878	ֲµm^3		500.968	ֲµm^3		384.851	ֲµm^3
			2537.86	ֲµm^2		860.247	ֲµm^2		1136.27	ֲµm^2		721.026	ֲµm^2		1708.66	ֲµm^3		884.231	ֲµm^3		993.545	ֲµm^3		620.654	ֲµm^3
			538.508	ֲµm^2		639.628	ֲµm^2		570.038	ֲµm^2		1228.14	ֲµm^2		600.496	ֲµm^3		495.599	ֲµm^3		544.625	ֲµm^3		1031.64	ֲµm^3
			748.727	ֲµm^2		595.358	ֲµm^2		547.818	ֲµm^2		571.396	ֲµm^2		664.84	ֲµm^3		550.336	ֲµm^3		478.119	ֲµm^3		414.162	ֲµm^3
			338.956	ֲµm^2		859.849	ֲµm^2		790.155	ֲµm^2		517.367	ֲµm^2		373.418	ֲµm^3		818.784	ֲµm^3		890.198	ֲµm^3		372.299	ֲµm^3
			455.737	ֲµm^2		645.556	ֲµm^2		571.005	ֲµm^2		736.012	ֲµm^2		443.526	ֲµm^3		482.74	ֲµm^3		741.415	ֲµm^3		490.077	ֲµm^3
			1069.24	ֲµm^2		792.608	ֲµm^2		610.348	ֲµm^2		551.877	ֲµm^2		457.143	ֲµm^3		550.736	ֲµm^3		617.648	ֲµm^3		401.344	ֲµm^3
			444.502	ֲµm^2		480.945	ֲµm^2		541.536	ֲµm^2		522.09	ֲµm^2		408.179	ֲµm^3		456.923	ֲµm^3		647.644	ֲµm^3		406.95	ֲµm^3
			806.8	ֲµm^2		444.5	ֲµm^2		620.032	ֲµm^2		1070.91	ֲµm^2		749.732	ֲµm^3		480.504	ֲµm^3		755.48	ֲµm^3		1027.83	ֲµm^3
			527.939	ֲµm^2		686.755	ֲµm^2		415.419	ֲµm^2		491.268	ֲµm^2		452.937	ֲµm^3		816.451	ֲµm^3		505.686	ֲµm^3		404.729	ֲµm^3
			778.003	ֲµm^2		566.172	ֲµm^2		687.049	ֲµm^2		723.065	ֲµm^2		474.924	ֲµm^3		481.739	ֲµm^3		910.788	ֲµm^3		721.555	ֲµm^3
			839.979	ֲµm^2		473.956	ֲµm^2		366.186	ֲµm^2		1169.88	ֲµm^2		498.27	ֲµm^3		454.578	ֲµm^3		433.944	ֲµm^3		894.137	ֲµm^3
			577.976	ֲµm^2		409.885	ֲµm^2		614.207	ֲµm^2		1129.1	ֲµm^2		444.343	ֲµm^3		435.911	ֲµm^3		715.729	ֲµm^3		787.668	ֲµm^3
	no SRSF2 stain	From here	438.442	ֲµm^2		334.232	ֲµm^2		449.919	ֲµm^2		953.259	ֲµm^2		439.837	ֲµm^3		429.492	ֲµm^3		510.489	ֲµm^3		638.187	ֲµm^3
			530.311	ֲµm^2		607.653	ֲµm^2		692.636	ֲµm^2		1539.09	ֲµm^2		464.702	ֲµm^3		520.161	ֲµm^3		998.257	ֲµm^3		1250.07	ֲµm^3
			1202.07	ֲµm^2		777.477	ֲµm^2		659.253	ֲµm^2		948.745	ֲµm^2		932.848	ֲµm^3		602.137	ֲµm^3		895.237	ֲµm^3		812.418	ֲµm^3
			784.032	ֲµm^2		598.199	ֲµm^2		553.969	ֲµm^2		990.571	ֲµm^2		865.255	ֲµm^3		534.236	ֲµm^3		790.578	ֲµm^3		861.982	ֲµm^3
			906.57	ֲµm^2		585.36	ֲµm^2		465.982	ֲµm^2		600.306	ֲµm^2		1025.88	ֲµm^3		525.779	ֲµm^3		570.196	ֲµm^3		749.884	ֲµm^3
			475.804	ֲµm^2		404.608	ֲµm^2		462.584	ֲµm^2		675.631	ֲµm^2		423.491	ֲµm^3		420.721	ֲµm^3		564.991	ֲµm^3		703.375	ֲµm^3
			780.709	ֲµm^2		504.87	ֲµm^2		483.536	ֲµm^2		1806.63	ֲµm^2		839.631	ֲµm^3		598.068	ֲµm^3		574.342	ֲµm^3		658.11	ֲµm^3
			817.284	ֲµm^2		607.408	ֲµm^2		526.981	ֲµm^2		510.86	ֲµm^2		522.087	ֲµm^3		467.364	ֲµm^3		647.165	ֲµm^3		397.714	ֲµm^3
			1139.52	ֲµm^2		674.994	ֲµm^2		891.444	ֲµm^2		1168.39	ֲµm^2		631.588	ֲµm^3		575.585	ֲµm^3		1063.95	ֲµm^3		838.36	ֲµm^3
			701.948	ֲµm^2		818.557	ֲµm^2		558.937	ֲµm^2		503.924	ֲµm^2		529.39	ֲµm^3		661.915	ֲµm^3		785.555	ֲµm^3		422.885	ֲµm^3
			1464.72	ֲµm^2		618.868	ֲµm^2		350.879	ֲµm^2		744.272	ֲµm^2		1311.01	ֲµm^3		472.75	ֲµm^3		410.528	ֲµm^3		633.176	ֲµm^3
			701.517	ֲµm^2		453.135	ֲµm^2		392.56	ֲµm^2		705.093	ֲµm^2		533.753	ֲµm^3		450.383	ֲµm^3		485.035	ֲµm^3		717.566	ֲµm^3
			737.556	ֲµm^2		400.799	ֲµm^2		644.875	ֲµm^2		1660.04	ֲµm^2		809.664	ֲµm^3		411.908	ֲµm^3		879.208	ֲµm^3		1030.93	ֲµm^3
			1030.18	ֲµm^2		687.35	ֲµm^2		548.25	ֲµm^2		668.172	ֲµm^2		924.718	ֲµm^3		751.955	ֲµm^3		594.777	ֲµm^3		426.608	ֲµm^3
			1383.43	ֲµm^2		714.024	ֲµm^2		474.931	ֲµm^2		857.776	ֲµm^2		1053.69	ֲµm^3		717.285	ֲµm^3		511.488	ֲµm^3		412.294	ֲµm^3
			1396.52	ֲµm^2		829.213	ֲµm^2		848.252	ֲµm^2		765.074	ֲµm^2		948.499	ֲµm^3		530.007	ֲµm^3		990.731	ֲµm^3		655.216	ֲµm^3
			928.349	ֲµm^2		469.427	ֲµm^2		455.115	ֲµm^2		620.091	ֲµm^2		582.346	ֲµm^3		447.342	ֲµm^3		521.366	ֲµm^3		429.777	ֲµm^3
			763.488	ֲµm^2		572.637	ֲµm^2		742.414	ֲµm^2		1090.38	ֲµm^2		510.457	ֲµm^3		462.251	ֲµm^3		794.029	ֲµm^3		822.804	ֲµm^3
			566.619	ֲµm^2		357.256	ֲµm^2		537.285	ֲµm^2		639.408	ֲµm^2		529.709	ֲµm^3		374.58	ֲµm^3		548.579	ֲµm^3		610.185	ֲµm^3
			967.106	ֲµm^2		414.89	ֲµm^2		722.261	ֲµm^2		644.086	ֲµm^2		799.787	ֲµm^3		438.242	ֲµm^3		912.914	ֲµm^3		606.277	ֲµm^3
			557.647	ֲµm^2		475.279	ֲµm^2		791.63	ֲµm^2		1613.55	ֲµm^2		487.092	ֲµm^3		448.683	ֲµm^3		676.633	ֲµm^3		887.433	ֲµm^3
			613.732	ֲµm^2		761.622	ֲµm^2		384.211	ֲµm^2		877.622	ֲµm^2		578.386	ֲµm^3		748.466	ֲµm^3		449.987	ֲµm^3		922.993	ֲµm^3
			616.644	ֲµm^2		315.646	ֲµm^2		844.255	ֲµm^2		1103.38	ֲµm^2		487.308	ֲµm^3		370.175	ֲµm^3		1062.57	ֲµm^3		727.901	ֲµm^3
			745.365	ֲµm^2		524.461	ֲµm^2		420.365	ֲµm^2		907.834	ֲµm^2		550.312	ֲµm^3		677.949	ֲµm^3					914.936	ֲµm^3
			624.863	ֲµm^2		690.907	ֲµm^2					768.79	ֲµm^2		515.199	ֲµm^3		699.232	ֲµm^3					636.511	ֲµm^3
			935.699	ֲµm^2		491.579	ֲµm^2					925.183	ֲµm^2		580.559	ֲµm^3		462.337	ֲµm^3					765.457	ֲµm^3
			946.361	ֲµm^2		710.131	ֲµm^2					712.304	ֲµm^2		613.947	ֲµm^3		792.882	ֲµm^3					677.533	ֲµm^3
			855.567	ֲµm^2		429.084	ֲµm^2					581.834	ֲµm^2		818.64	ֲµm^3		429.391	ֲµm^3					630.446	ֲµm^3
		wt NT (from here MT stain and NOT SRFS2)	639.304	ֲµm^2		318.688	ֲµm^2					1087.2	ֲµm^2		703.206	ֲµm^3		295.572	ֲµm^3					690.547	ֲµm^3
			659.962	ֲµm^2		336.235	ֲµm^2								586.098	ֲµm^3		200.754	ֲµm^3							AVERAGE
			964.901	ֲµm^2		408.828	ֲµm^2								838.641	ֲµm^3		281.369	ֲµm^3
			633.414	ֲµm^2		634.472	ֲµm^2								537.589	ֲµm^3		212.729	ֲµm^3
			965.527	ֲµm^2		489.179	ֲµm^2		t-test	area					882.052	ֲµm^3		222.305	ֲµm^3
			515.733	ֲµm^2		447.233	ֲµm^2								502.413	ֲµm^3		294.335	ֲµm^3
			569.26	ֲµm^2		358.963	ֲµm^2		wt vs wt RKI	2.16738e-18		p-value			524.032	ֲµm^3		209.868	ֲµm^3
			892.341	ֲµm^2		321.145	ֲµm^2								857.425	ֲµm^3		184.721	ֲµm^3
			776.398	ֲµm^2		285.347	ֲµm^2		mutB vs MutB RKI	0.049722		p-value			623.475	ֲµm^3		191.927	ֲµm^3
			922.581	ֲµm^2		317.158	ֲµm^2								937.737	ֲµm^3		208.722	ֲµm^3
			598.132	ֲµm^2		434.995	ֲµm^2		wt vs MutB	8.13082e-14		p-value			636.431	ֲµm^3		190.987	ֲµm^3
			517.25	ֲµm^2		231.272	ֲµm^2								492.53	ֲµm^3		158.377	ֲµm^3
			755.406	ֲµm^2		459.143	ֲµm^2		t-test	volume					726.079	ֲµm^3		216.486	ֲµm^3
			1008.7	ֲµm^2		412.217	ֲµm^2								740.309	ֲµm^3		205.236	ֲµm^3
			1246.6	ֲµm^2		304.033	ֲµm^2		wt vs wt RKI	1.34135e-13		p-value			991.055	ֲµm^3		199.883	ֲµm^3
			1012.59	ֲµm^2		404.256	ֲµm^2								600.555	ֲµm^3		194.558	ֲµm^3
			912.516	ֲµm^2		405.258	ֲµm^2		mutB vs MutB RKI	0.00560535		p-value			937.898	ֲµm^3		195.373	ֲµm^3
			571.361	ֲµm^2		305.601	ֲµm^2								519.239	ֲµm^3		201.804	ֲµm^3
			498.838	ֲµm^2		767.181	ֲµm^2		wt vs MutB	2.75159e-08		p-value			459.251	ֲµm^3		236.955	ֲµm^3
			578.513	ֲµm^2		387.175	ֲµm^2								507.532	ֲµm^3		244.228	ֲµm^3
			588.903	ֲµm^2		336.325	ֲµm^2		t-test	Sphericity					528.865	ֲµm^3		201.5	ֲµm^3
			719.101	ֲµm^2		329.703	ֲµm^2								561.939	ֲµm^3		192.839	ֲµm^3
			732.583	ֲµm^2		402.322	ֲµm^2		wt vs wt RKI	1.1896e-09		p-value			544.132	ֲµm^3		219.884	ֲµm^3
			951.341	ֲµm^2		343.417	ֲµm^2								897.576	ֲµm^3		415.655	ֲµm^3
						341.332	ֲµm^2		mutB vs MutB RKI	5.46079e-12		p-value						335.915	ֲµm^3
						446.177	ֲµm^2											572.462	ֲµm^3
						484.111	ֲµm^2		wt vs MutB	1.96163e-09		p-value						584.811	ֲµm^3
						396.928	ֲµm^2											503.778	ֲµm^3
						404.708	ֲµm^2											443.119	ֲµm^3
						294.723	ֲµm^2											280.149	ֲµm^3
						330.696	ֲµm^2											365.036	ֲµm^3
						759.568	ֲµm^2											720.842	ֲµm^3
						255.543	ֲµm^2											307.653	ֲµm^3
						418.007	ֲµm^2											444.914	ֲµm^3
						267.63	ֲµm^2											291.635	ֲµm^3
						445.619	ֲµm^2											523.949	ֲµm^3
						546.492	ֲµm^2											502.927	ֲµm^3
						398.215	ֲµm^2											377.892	ֲµm^3
						584.224	ֲµm^2											462.156	ֲµm^3
						680.628	ֲµm^2											693.316	ֲµm^3
						421.832	ֲµm^2											250.326	ֲµm^3
						576.933	ֲµm^2											709.573	ֲµm^3
						823.069	ֲµm^2											623.846	ֲµm^3
						451.071	ֲµm^2											563.757	ֲµm^3
						364.007	ֲµm^2											372.153	ֲµm^3
						328.349	ֲµm^2											363.362	ֲµm^3
						850.817	ֲµm^2											744.441	ֲµm^3
						415.79	ֲµm^2											428.114	ֲµm^3
						604.951	ֲµm^2											811.896	ֲµm^3
						624.513	ֲµm^2											508.346	ֲµm^3
						479.904	ֲµm^2											573.714	ֲµm^3
						695.085	ֲµm^2											830.615	ֲµm^3
						627.126	ֲµm^2											610.575	ֲµm^3
						438.635	ֲµm^2											528.828	ֲµm^3
						381.774	ֲµm^2											392.649	ֲµm^3
						428.25	ֲµm^2											459.809	ֲµm^3
						595.292	ֲµm^2											753.78	ֲµm^3
						410.101	ֲµm^2											447.025	ֲµm^3
						409.746	ֲµm^2											445.109	ֲµm^3
						555.601	ֲµm^2											528.717	ֲµm^3
						444.692	ֲµm^2											474.288	ֲµm^3
						471.665	ֲµm^2											647.943	ֲµm^3
