## Supplementary table1 for "Rock inhibitors target *SRSF2* leukemia by disrupting cell mitosis and nuclear morphology"

### Sheet: Sheet1
Chr	Start	End	Ref	Alt	sample_name	Depth	VAF	Func.refGene	Gene.refGene	ExonicFunc.refGene	AAChange.refGene
17	74732951	74732953	AGT	-	AML2_B7_S50	3221	0.4938	exonic	SRSF2	nonframeshift deletion	SRSF2:NM_001195427:exon1:c.290_292del:p.97_98del,SRSF2:NM_003016:exon1:c.290_292del:p.97_98del
17	74732959	74732959	G	T	AML2_B7_S50	3217	0.4946	exonic	SRSF2	nonsynonymous SNV	SRSF2:NM_001195427:exon1:c.C284A:p.P95H,SRSF2:NM_003016:exon1:c.C284A:p.P95H
17	74732959	74732959	G	T	AML2_E9_S69	4118	0.6139	exonic	SRSF2	nonsynonymous SNV	SRSF2:NM_001195427:exon1:c.C284A:p.P95H,SRSF2:NM_003016:exon1:c.C284A:p.P95H
17	74732959	74732959	G	T	AML2_G5_S39	5531	0.524	exonic	SRSF2	nonsynonymous SNV	SRSF2:NM_001195427:exon1:c.C284A:p.P95H,SRSF2:NM_003016:exon1:c.C284A:p.P95H
17	74732951	74732953	AGT	-	AML2_B3_S114	5052	0.4224	exonic	SRSF2	nonframeshift deletion	SRSF2:NM_001195427:exon1:c.290_292del:p.97_98del,SRSF2:NM_003016:exon1:c.290_292del:p.97_98del
17	74732959	74732959	G	T	AML2_B3_S114	5061	0.5693	exonic	SRSF2	nonsynonymous SNV	SRSF2:NM_001195427:exon1:c.C284A:p.P95H,SRSF2:NM_003016:exon1:c.C284A:p.P95H
17	74732959	74732959	G	T	AML2_F6_S142	4934	0.5576	exonic	SRSF2	nonsynonymous SNV	SRSF2:NM_001195427:exon1:c.C284A:p.P95H,SRSF2:NM_003016:exon1:c.C284A:p.P95H
17	74732951	74732953	AGT	-	AML2_H1_S104	3558	0.4224	exonic	SRSF2	nonframeshift deletion	SRSF2:NM_001195427:exon1:c.290_292del:p.97_98del,SRSF2:NM_003016:exon1:c.290_292del:p.97_98del
17	74732959	74732959	G	T	AML2_H1_S104	3554	0.5658	exonic	SRSF2	nonsynonymous SNV	SRSF2:NM_001195427:exon1:c.C284A:p.P95H,SRSF2:NM_003016:exon1:c.C284A:p.P95H
17	74732959	74732959	G	T	AML3_F4_S894	1136	0.4271	exonic	SRSF2	nonsynonymous SNV	SRSF2:NM_001195427:exon1:c.C284A:p.P95H,SRSF2:NM_003016:exon1:c.C284A:p.P95H
17	74732951	74732953	AGT	-	MARIMO_A10_S265	4674	0.4426	exonic	SRSF2	nonframeshift deletion	SRSF2:NM_001195427:exon1:c.290_292del:p.97_98del,SRSF2:NM_003016:exon1:c.290_292del:p.97_98del
17	74732959	74732959	G	T	MARIMO_A10_S265	4669	0.5465	exonic	SRSF2	nonsynonymous SNV	SRSF2:NM_001195427:exon1:c.C284A:p.P95H,SRSF2:NM_003016:exon1:c.C284A:p.P95H
17	74732952	74732952	-	T	MARIMO_A12_S281	5472	0.4355	exonic	SRSF2	frameshift insertion	SRSF2:NM_001195427:exon1:c.290dupA:p.D97fs,SRSF2:NM_003016:exon1:c.290dupA:p.D97fs
17	74732959	74732959	G	T	MARIMO_A12_S281	5451	0.5524	exonic	SRSF2	nonsynonymous SNV	SRSF2:NM_001195427:exon1:c.C284A:p.P95H,SRSF2:NM_003016:exon1:c.C284A:p.P95H
17	74732959	74732959	G	T	MARIMO_A2_S201	6301	0.4684	exonic	SRSF2	nonsynonymous SNV	SRSF2:NM_001195427:exon1:c.C284A:p.P95H,SRSF2:NM_003016:exon1:c.C284A:p.P95H
17	74732921	74732956	GGGGTGGCGGTCCCCGGCGGCTGTGGTGTGAGTCCG	-	MARIMO_A2_S201	6305	0.5141	exonic	SRSF2	nonframeshift deletion	SRSF2:NM_001195427:exon1:c.287_322del:p.96_108del,SRSF2:NM_003016:exon1:c.287_322del:p.96_108del
17	74732952	74732952	G	T	MARIMO_A5_S225	5798	0.4404	exonic	SRSF2	nonsynonymous SNV	SRSF2:NM_001195427:exon1:c.C291A:p.D97E,SRSF2:NM_003016:exon1:c.C291A:p.D97E
17	74732940	74732951	GCTGTGGTGTGA	-	MARIMO_A5_S225	5850	0.4442	exonic	SRSF2	nonframeshift deletion	SRSF2:NM_001195427:exon1:c.292_303del:p.98_101del,SRSF2:NM_003016:exon1:c.292_303del:p.98_101del
17	74732959	74732959	G	T	MARIMO_A5_S225	5820	0.5055	exonic	SRSF2	nonsynonymous SNV	SRSF2:NM_001195427:exon1:c.C284A:p.P95H,SRSF2:NM_003016:exon1:c.C284A:p.P95H
17	74732959	74732959	G	T	MARIMO_C1_S195	5128	0.9959	exonic	SRSF2	nonsynonymous SNV	SRSF2:NM_001195427:exon1:c.C284A:p.P95H,SRSF2:NM_003016:exon1:c.C284A:p.P95H
17	74732953	74732953	T	-	MARIMO_C12_S283	5850	0.4333	exonic	SRSF2	frameshift deletion	SRSF2:NM_001195427:exon1:c.290delA:p.D97fs,SRSF2:NM_003016:exon1:c.290delA:p.D97fs
17	74732959	74732959	G	T	MARIMO_C12_S283	5844	0.5613	exonic	SRSF2	nonsynonymous SNV	SRSF2:NM_001195427:exon1:c.C284A:p.P95H,SRSF2:NM_003016:exon1:c.C284A:p.P95H
17	74732959	74732959	G	T	MARIMO_D12_S284	4288	0.9988	exonic	SRSF2	nonsynonymous SNV	SRSF2:NM_001195427:exon1:c.C284A:p.P95H,SRSF2:NM_003016:exon1:c.C284A:p.P95H
17	74732951	74732951	A	T	MARIMO_E1_S197	4529	0.4263	exonic	SRSF2	nonsynonymous SNV	SRSF2:NM_001195427:exon1:c.T292A:p.S98T,SRSF2:NM_003016:exon1:c.T292A:p.S98T
17	74732953	74732953	T	G	MARIMO_E1_S197	4536	0.4264	exonic	SRSF2	nonsynonymous SNV	SRSF2:NM_001195427:exon1:c.A290C:p.D97A,SRSF2:NM_003016:exon1:c.A290C:p.D97A
17	74732959	74732959	G	T	MARIMO_E1_S197	4541	0.571	exonic	SRSF2	nonsynonymous SNV	SRSF2:NM_001195427:exon1:c.C284A:p.P95H,SRSF2:NM_003016:exon1:c.C284A:p.P95H
17	74732959	74732959	G	T	MARIMO_E10_S269	4783	0.5563	exonic	SRSF2	nonsynonymous SNV	SRSF2:NM_001195427:exon1:c.C284A:p.P95H,SRSF2:NM_003016:exon1:c.C284A:p.P95H
17	74732951	74732953	AGT	-	MARIMO_E3_S213	5119	0.4324	exonic	SRSF2	nonframeshift deletion	SRSF2:NM_001195427:exon1:c.290_292del:p.97_98del,SRSF2:NM_003016:exon1:c.290_292del:p.97_98del
17	74732959	74732959	G	T	MARIMO_E3_S213	5110	0.5605	exonic	SRSF2	nonsynonymous SNV	SRSF2:NM_001195427:exon1:c.C284A:p.P95H,SRSF2:NM_003016:exon1:c.C284A:p.P95H
17	74732951	74732951	A	T	MARIMO_F8_S254	5247	0.4367	exonic	SRSF2	nonsynonymous SNV	SRSF2:NM_001195427:exon1:c.T292A:p.S98T,SRSF2:NM_003016:exon1:c.T292A:p.S98T
17	74732953	74732953	T	G	MARIMO_F8_S254	5260	0.4379	exonic	SRSF2	nonsynonymous SNV	SRSF2:NM_001195427:exon1:c.A290C:p.D97A,SRSF2:NM_003016:exon1:c.A290C:p.D97A
17	74732959	74732959	G	T	MARIMO_F8_S254	5265	0.5599	exonic	SRSF2	nonsynonymous SNV	SRSF2:NM_001195427:exon1:c.C284A:p.P95H,SRSF2:NM_003016:exon1:c.C284A:p.P95H
17	74732951	74732953	AGT	-	MARIMO_G10_S271	2765	0.431	exonic	SRSF2	nonframeshift deletion	SRSF2:NM_001195427:exon1:c.290_292del:p.97_98del,SRSF2:NM_003016:exon1:c.290_292del:p.97_98del
17	74732959	74732959	G	T	MARIMO_G10_S271	2761	0.5534	exonic	SRSF2	nonsynonymous SNV	SRSF2:NM_001195427:exon1:c.C284A:p.P95H,SRSF2:NM_003016:exon1:c.C284A:p.P95H
17	74732954	74732954	C	G	MARIMO_G3_S215	5193	0.4685	exonic	SRSF2	nonsynonymous SNV	SRSF2:NM_001195427:exon1:c.G289C:p.D97H,SRSF2:NM_003016:exon1:c.G289C:p.D97H
17	74732959	74732959	G	T	MARIMO_G3_S215	5188	0.527	exonic	SRSF2	nonsynonymous SNV	SRSF2:NM_001195427:exon1:c.C284A:p.P95H,SRSF2:NM_003016:exon1:c.C284A:p.P95H
17	74732916	74732953	CCTGCGGGGTGGCGGTCCCCGGCGGCTGTGGTGTGAGT	-	MARIMO_G4_S223	4390	0.4917	exonic	SRSF2	frameshift deletion	SRSF2:NM_001195427:exon1:c.290_327del:p.D97fs,SRSF2:NM_003016:exon1:c.290_327del:p.D97fs
17	74732959	74732959	G	T	MARIMO_G4_S223	4392	0.4919	exonic	SRSF2	nonsynonymous SNV	SRSF2:NM_001195427:exon1:c.C284A:p.P95H,SRSF2:NM_003016:exon1:c.C284A:p.P95H
17	74732959	74732959	G	T	MARIMO_H5_S232	3895	0.4893	exonic	SRSF2	nonsynonymous SNV	SRSF2:NM_001195427:exon1:c.C284A:p.P95H,SRSF2:NM_003016:exon1:c.C284A:p.P95H
17	74732954	74732954	C	T	MARIMO_H5_S232	3896	0.4964	exonic	SRSF2	nonsynonymous SNV	SRSF2:NM_001195427:exon1:c.G289A:p.D97N,SRSF2:NM_003016:exon1:c.G289A:p.D97N
17	74732950	74732950	G	-	MARIMO_H5_S232	3902	0.4978	exonic	SRSF2	frameshift deletion	SRSF2:NM_001195427:exon1:c.293delC:p.S98fs,SRSF2:NM_003016:exon1:c.293delC:p.S98fs
17	74732956	74732957	GG	-	MARIMO_H5_S232	3921	0.5009	exonic	SRSF2	frameshift deletion	SRSF2:NM_001195427:exon1:c.286_287del:p.P96fs,SRSF2:NM_003016:exon1:c.286_287del:p.P96fs
17	74732960	74732960	G	T	MARIMO_H5_S232	3888	0.5024	exonic	SRSF2	nonsynonymous SNV	SRSF2:NM_001195427:exon1:c.C283A:p.P95T,SRSF2:NM_003016:exon1:c.C283A:p.P95T
17	74732949	74732954	TGAGTC	-	MARIMO_H9_S264	3597	0.429	exonic	SRSF2	nonframeshift deletion	SRSF2:NM_001195427:exon1:c.289_294del:p.97_98del,SRSF2:NM_003016:exon1:c.289_294del:p.97_98del
17	74732959	74732959	G	T	MARIMO_H9_S264	3595	0.5598	exonic	SRSF2	nonsynonymous SNV	SRSF2:NM_001195427:exon1:c.C284A:p.P95H,SRSF2:NM_003016:exon1:c.C284A:p.P95H
17	74732952	74732952	-	T	MARIMO_C21_S355	5250	0.4574	exonic	SRSF2	frameshift insertion	SRSF2:NM_001195427:exon1:c.290dupA:p.D97fs,SRSF2:NM_003016:exon1:c.290dupA:p.D97fs
17	74732959	74732959	G	T	MARIMO_C21_S355	5223	0.5342	exonic	SRSF2	nonsynonymous SNV	SRSF2:NM_001195427:exon1:c.C284A:p.P95H,SRSF2:NM_003016:exon1:c.C284A:p.P95H
17	74732949	74732954	TGAGTC	-	MARIMO_D15_S308	5614	0.4259	exonic	SRSF2	nonframeshift deletion	SRSF2:NM_001195427:exon1:c.289_294del:p.97_98del,SRSF2:NM_003016:exon1:c.289_294del:p.97_98del
17	74732959	74732959	G	T	MARIMO_D15_S308	5615	0.5654	exonic	SRSF2	nonsynonymous SNV	SRSF2:NM_001195427:exon1:c.C284A:p.P95H,SRSF2:NM_003016:exon1:c.C284A:p.P95H
17	74732950	74732952	GAG	-	MOLM14_A3_S785	3438	0.4211	exonic	SRSF2	nonframeshift deletion	SRSF2:NM_001195427:exon1:c.291_293del:p.97_98del,SRSF2:NM_003016:exon1:c.291_293del:p.97_98del
17	74732959	74732959	G	T	MOLM14_A3_S785	3444	0.5769	exonic	SRSF2	nonsynonymous SNV	SRSF2:NM_001195427:exon1:c.C284A:p.P95H,SRSF2:NM_003016:exon1:c.C284A:p.P95H
17	74732952	74732954	GTC	-	MOLM14_B1_S770	3453	0.4483	exonic	SRSF2	nonframeshift deletion	SRSF2:NM_001195427:exon1:c.289_291del:p.97_97del,SRSF2:NM_003016:exon1:c.289_291del:p.97_97del
17	74732959	74732959	G	T	MOLM14_B1_S770	3460	0.5457	exonic	SRSF2	nonsynonymous SNV	SRSF2:NM_001195427:exon1:c.C284A:p.P95H,SRSF2:NM_003016:exon1:c.C284A:p.P95H
17	74732951	74732953	AGT	-	MOLM14_C1_S771	2991	0.4152	exonic	SRSF2	nonframeshift deletion	SRSF2:NM_001195427:exon1:c.290_292del:p.97_98del,SRSF2:NM_003016:exon1:c.290_292del:p.97_98del
17	74732959	74732959	G	T	MOLM14_C1_S771	2984	0.5684	exonic	SRSF2	nonsynonymous SNV	SRSF2:NM_001195427:exon1:c.C284A:p.P95H,SRSF2:NM_003016:exon1:c.C284A:p.P95H
17	74732948	74732954	GTGAGTC	-	MOLM14_D3_S788	4092	0.3256	exonic	SRSF2	frameshift deletion	SRSF2:NM_001195427:exon1:c.289_295del:p.D97fs,SRSF2:NM_003016:exon1:c.289_295del:p.D97fs
17	74732949	74732954	TGAGTC	-	MOLM14_D3_S788	4084	0.5263	exonic	SRSF2	nonframeshift deletion	SRSF2:NM_001195427:exon1:c.289_294del:p.97_98del,SRSF2:NM_003016:exon1:c.289_294del:p.97_98del
17	74732942	74732958	TGTGGTGTGAGTCCGGG	-	MOLM14_D3_S788	4116	0.5571	exonic	SRSF2	frameshift deletion	SRSF2:NM_001195427:exon1:c.285_301del:p.P95fs,SRSF2:NM_003016:exon1:c.285_301del:p.P95fs
17	74732959	74732959	G	C	MOLM14_D3_S788	4076	0.5589	exonic	SRSF2	nonsynonymous SNV	SRSF2:NM_001195427:exon1:c.C284G:p.P95R,SRSF2:NM_003016:exon1:c.C284G:p.P95R
17	74732946	74732951	GTGTGA	-	MOLM14_D3_S788	4083	0.9755	exonic	SRSF2	nonframeshift deletion	SRSF2:NM_001195427:exon1:c.292_297del:p.98_99del,SRSF2:NM_003016:exon1:c.292_297del:p.98_99del
17	74732958	74732958	G	C	MOLM14_D5_S804	2872	0.4118	exonic	SRSF2	synonymous SNV	SRSF2:NM_001195427:exon1:c.C285G:p.P95P,SRSF2:NM_003016:exon1:c.C285G:p.P95P
17	74732952	74732959	GTCCGGGG	-	MOLM14_D5_S804	2868	0.4997	exonic	SRSF2	frameshift deletion	SRSF2:NM_001195427:exon1:c.284_291del:p.P95fs,SRSF2:NM_003016:exon1:c.284_291del:p.P95fs
17	74732943	74732951	GTGGTGTGA	-	MOLM14_E2_S781	4774	0.4356	exonic	SRSF2	nonframeshift deletion	SRSF2:NM_001195427:exon1:c.292_300del:p.98_100del,SRSF2:NM_003016:exon1:c.292_300del:p.98_100del
17	74732959	74732959	G	T	MOLM14_E2_S781	4779	0.5545	exonic	SRSF2	nonsynonymous SNV	SRSF2:NM_001195427:exon1:c.C284A:p.P95H,SRSF2:NM_003016:exon1:c.C284A:p.P95H
17	74732953	74732953	T	G	AML3_D12_S13	27796	0.4151	exonic	SRSF2	nonsynonymous SNV	SRSF2:NM_001195427:exon1:c.A290C:p.D97A,SRSF2:NM_003016:exon1:c.A290C:p.D97A
17	74732955	74732955	C	T	AML3_D12_S13	27752	0.4147	exonic	SRSF2	synonymous SNV	SRSF2:NM_001195427:exon1:c.G288A:p.P96P,SRSF2:NM_003016:exon1:c.G288A:p.P96P
17	74732956	74732956	-	TGGTGT	AML3_D12_S13	27790	0.4056	exonic	SRSF2	nonframeshift insertion	SRSF2:NM_001195427:exon1:c.286_287insACACCA:p.P96delinsHTT,SRSF2:NM_003016:exon1:c.286_287insACACCA:p.P96delinsHTT
17	74732958	74732958	G	A	AML3_D12_S13	27758	0.415	exonic	SRSF2	synonymous SNV	SRSF2:NM_001195427:exon1:c.C285T:p.P95P,SRSF2:NM_003016:exon1:c.C285T:p.P95P
17	74732959	74732959	G	T	AML3_D12_S13	27895	0.3388	exonic	SRSF2	nonsynonymous SNV	SRSF2:NM_001195427:exon1:c.C284A:p.P95H,SRSF2:NM_003016:exon1:c.C284A:p.P95H
17	74732955	74732955	C	T	K562_OMAR_S1	34802	0.4612	exonic	SRSF2	synonymous SNV	SRSF2:NM_001195427:exon1:c.G288A:p.P96P,SRSF2:NM_003016:exon1:c.G288A:p.P96P
17	74732959	74732959	G	T	K562_OMAR_S1	34880	0.4635	exonic	SRSF2	nonsynonymous SNV	SRSF2:NM_001195427:exon1:c.C284A:p.P95H,SRSF2:NM_003016:exon1:c.C284A:p.P95H
17	74732964	74732964	G	C	K562_OMAR_S1	34865	0.4625	exonic	SRSF2	synonymous SNV	SRSF2:NM_001195427:exon1:c.C279G:p.G93G,SRSF2:NM_003016:exon1:c.C279G:p.G93G
17	74732959	74732959	G	T	K562_TOM_S2	31013	0.4023	exonic	SRSF2	nonsynonymous SNV	SRSF2:NM_001195427:exon1:c.C284A:p.P95H,SRSF2:NM_003016:exon1:c.C284A:p.P95H
